# A weak-interaction model defines the cell-autonomous function of DNA methylation in gastrulation

**DOI:** 10.64898/2026.05.14.725081

**Authors:** Saifeng Cheng, Roni Stok Ranen, Yoav Mayshar, Ofir Raz, Aviezer Lifshitz, Evgheni Casimov, Tal Sokolov, Akhiad Bercovich, Raz Ben-Yair, Oren Ben-Kiki, Netta Reines, Ayelet-Hashahar Orenbuch, Shuailin Du, Jinfang Wang, Ying Zhu, Yonatan Stelzer, Amos Tanay

## Abstract

DNA methylation is essential for mammalian embryonic development, yet its functional implications remain debated. Here, we introduce a quantitative model that reconciles conflicting perspectives on the roles of methylation in genome regulation and cell specification. Using single-cell multiome analysis in chimeric and whole embryo mutants during mouse gastrulation and organogenesis, we separate cell-autonomous from indirect effects of methylation and demethylation machinery. We show that while the transcriptional and chromatin programs defining basic lineages can be established independently of methylation, the fidelity of differentiated states is severely impaired in its absence. Specifically, we identify hundreds of genes and thousands of *cis*-regulatory elements (CREs) dependent on methylation for precise regulation. CRE accessibility alterations in methylation mutants are linked with CpG dinucleotide content, and correlate with multiple transcription factor binding motifs. Our data support a weak-interaction model in which DNA methylation moderates, but does not block or instruct the potency of *trans*-acting regulatory machineries genome-wide.
