## Supplemental Table 2 for "A weak-interaction model defines the cell-autonomous function of DNA methylation in gastrulation"

### Sheet: TableMotifs_5A
motif	cluster
HOMER.Sp1	C1
HOMER.SUT1	C1
JASPAR.btd	C1
JASPAR.KLF1	C1
JASPAR.KLF10	C1
JASPAR.KLF12	C1
JASPAR.KLF14	C1
JASPAR.Klf15	C1
JASPAR.KLF15	C1
JASPAR.KLF5	C1
JASPAR.Klf6-7-like	C1
JASPAR.KLF7	C1
JASPAR.MAZ	C1
JASPAR.MSN2	C1
JASPAR.PATZ1	C1
JASPAR.rst2	C1
JASPAR.SP1	C1
JASPAR.SP2	C1
JASPAR.SP4	C1
JASPAR.TDA9	C1
JASPAR.Wt1	C1
JASPAR.ADR1	C2
JASPAR.cre-1	C2
JASPAR.KLF4	C2
JASPAR.Macho-1	C2
JASPAR.MIG1	C2
JASPAR.MIG2	C2
JASPAR.MIG3	C2
JASPAR.MSN4	C2
JASPAR.RGM1	C2
JASPAR.YGR067C	C2
JASPAR.YPR022C	C2
JASPAR.Zic1::Zic2	C3
JASPAR.Zic2	C3
HOMER.Unknown_ESC_element	C3
HOMER.KLF5	C4
HOMER.Maz	C4
JASPAR.KLF16	C4
JASPAR.KLF2	C4
JASPAR.Klf5-like	C4
JASPAR.VEZF1	C4
JASPAR.ZNF740	C4
JOLMA.KLF16_mono_DBD	C4
JOLMA.SP1_mono_DBD	C4
JOLMA.SP3_mono_DBD	C4
JOLMA.SP4_mono_full	C4
JOLMA.ZFP740_mono_DBD	C4
JOLMA.ZNF740_mono_DBD	C4
JOLMA.ZNF740_mono_full	C4
JASPAR.Klf3/8/12	C5
JASPAR.PLAG1	C5
JASPAR.TCP1	C5
JASPAR.ZNF320	C5
JASPAR.ZNF692	C5
JASPAR.TFAP2A.MA0810.1	C6
JOLMA.TFAP2A_di_DBD_1	C6
JASPAR.FKH1	C7
JASPAR.Foxj3	C7
JASPAR.FOXP3	C7
JASPAR.NCU00019	C7
JOLMA.FOXC1_di_DBD_3	C7
JOLMA.FOXL1_di_full	C7
JOLMA.FOXP3_mono_DBD	C7
JOLMA.VENTX_di_DBD	C7
HOMER.FOXP1	C8
JASPAR.CDX2	C8
JASPAR.fkh-2	C8
JASPAR.FOXD1	C8
JASPAR.FOXG1	C8
JASPAR.Foxj2	C8
JASPAR.FOXK1	C8
JASPAR.FOXN3	C8
JASPAR.Foxo3	C8
JOLMA.FOXJ2_mono_DBD	C8
JOLMA.FOXJ3_mono_DBD_2	C8
JOLMA.FOXO1_mono_DBD	C8
JOLMA.FOXO3_mono_full	C8
JASPAR.HAP3	C9
JASPAR.NFYA	C9
JASPAR.NFYC	C9
HOMER.TATA_box	C10
JASPAR.Nkx3-2	C10
JASPAR.TBP	C10
JASPAR.Yy1	C10
JASPAR.BZIP60	C11
JASPAR.ETV6	C11
JOLMA.ETV6_mono_full	C11
HOMER.NRF	C12
HOMER.NRF1	C12
JASPAR.Nrf1	C12
JOLMA.NRF1_di_full	C12
JASPAR.MYC2	C13
JASPAR.NAC019	C13
JASPAR.SKO1	C13
JASPAR.TSAR2	C13
HOMER.PHA_4	C14
JASPAR.AIB	C14
JASPAR.daf-12	C14
JASPAR.SPL4	C14
JASPAR.TFLG2-Zm00001d042777	C14
JASPAR.Zm00001d018571	C14
JASPAR.MYB116	C15
JASPAR.NAC011	C15
JASPAR.SREBF2.MA0596.1	C15
JASPAR.ZFP42	C15
JOLMA.E2F2_di_DBD_3	C15
JOLMA.YY1_mono_full	C15
JOLMA.YY2_mono_full	C15
JASPAR.Ptf1A.MA1620.1	C15
HOMER.MITF	C16
JASPAR.ETV5::FOXO1	C16
JASPAR.MXI1	C16
