## Supplemental Table 3 for "A weak-interaction model defines the cell-autonomous function of DNA methylation in gastrulation"

### Sheet: TableS1
chrom	start	end	gene	cluster	ATAC_methylation_sensitivity	RNA_methylation_sensitivity
chr7	6044880	6045360	Nlrp4c	C1	TRUE	TRUE
chr5	97391980	97392600	Naa11	C1	TRUE	TRUE
chrX	101059480	101060020	Tex11	C1	TRUE	TRUE
chrX	37210900	37211820	Gm9	C1	TRUE	TRUE
chr4	98793520	98793920	Kank4os	C1	TRUE	TRUE
chr19	58511820	58512580	Ccdc172	C1	TRUE	TRUE
chr3	95559300	95560080	Hormad1	C1	TRUE	TRUE
chrX	53775360	53776740	Zfp36l3	C1	TRUE	TRUE
chr19	4042000	4042540	Gstp2	C1	TRUE	TRUE
chr1	91144700	91145540	Rbm44	C1	TRUE	TRUE
chr2	178406800	178407940	Sycp2	C1	TRUE	TRUE
chr11	3191760	3195060	Sfi1	C1	TRUE	TRUE
chrX	53757740	53758160	1700013H16Rik	C2	TRUE	TRUE
chrX	68761580	68762540	Fmr1nb	C2	TRUE	TRUE
chr15	88982560	88983240	Mov10l1	C2	TRUE	TRUE
chrX	73096680	73097560	Xlr3a	C2	TRUE	TRUE
chr17	32034180	32034780	Hsf2bp	C2	TRUE	TRUE
chr3	102935300	102936440	Sycp1	C2	TRUE	TRUE
chr7	140787320	140788340	Syce1	C2	TRUE	TRUE
chrX	103431300	103431780	Tsix	C3	TRUE	TRUE
chr4	97910940	97911260	Nfia	C3	TRUE	TRUE
chr15	81980360	81980700	1700029P11Rik	C3	TRUE	TRUE
chrX	136927060	136927440	H2bfm	C3	TRUE	TRUE
chr8	41054720	41055020	Mtus1	C3	TRUE	TRUE
chr2	20737280	20737660	Etl4	C3	TRUE	TRUE
chr1	36682580	36683360	Fam178b	C3	TRUE	TRUE
chrX	73191600	73192560	Xlr3b	C3	TRUE	TRUE
chr7	62376520	62377720	Magel2	C3	TRUE	TRUE
chrX	73214100	73214740	Xlr4b	C4	TRUE	TRUE
chrX	51972620	51973040	1700080O16Rik	C4	TRUE	TRUE
chr17	29090820	29091040	Cdkn1a	C4	TRUE	TRUE
chr7	4522360	4522660	Tnni3	C4	TRUE	TRUE
chrX	73265140	73265820	Xlr3c	C4	TRUE	TRUE
chr8	25847520	25847940	Ash2l	C4	TRUE	TRUE
chr15	100669340	100669780	Bin2	C4	TRUE	TRUE
chr3	41555440	41555920	Jade1	C4	TRUE	TRUE
chr11	97597980	97598760	2410003L11Rik	C4	TRUE	TRUE
chrX	37643300	37643620	Rhox2g	C5	TRUE	TRUE
chrX	73242560	73243160	Xlr4c	C5	TRUE	TRUE
chr16	75909060	75909460	Samsn1	C5	TRUE	TRUE
chr3	128231380	128231700	D030025E07Rik	C5	TRUE	TRUE
chr1	160308960	160309500	Rabgap1l	C5	TRUE	TRUE
chr10	78055040	78055500	Dnmt3l	C5	TRUE	TRUE
chr12	86469900	86470480	Esrrb	C5	TRUE	TRUE
chr14	10452900	10453900	Fhit	C5	TRUE	TRUE
chr2	110949680	110950620	Ano3	C5	TRUE	TRUE
chr6	29853100	29854260	Ahcyl2	C5	TRUE	TRUE
chr8	85380500	85381500	Mylk3	C5	TRUE	TRUE
chr17	35438720	35440440	H2-Q7	C5	TRUE	TRUE
chr7	62348020	62349460	Ndn	C5	TRUE	TRUE
chr11	22971700	22973420	Zrsr1	C5	TRUE	TRUE
chr18	43392380	43393960	Dpysl3	C5	TRUE	TRUE
chr17	6429520	6430500	Dynlt1b	C5	TRUE	TRUE
chrX	56212680	56213140	Gm773	C6	TRUE	TRUE
chrX	37672920	37673500	Rhox2h	C6	TRUE	TRUE
chrX	56136280	56136860	3830403N18Rik	C6	TRUE	TRUE
chrX	23361540	23361720	Klhl13	C6	TRUE	TRUE
chr3	135347840	135348380	Slc9b1	C6	TRUE	TRUE
chr9	58741220	58741780	Rec114	C6	TRUE	TRUE
chr6	49395240	49395980	Stk31	C6	TRUE	TRUE
chr13	112651760	112652720	Ddx4	C6	TRUE	TRUE
chr9	121936760	121938600	1700048O20Rik	C6	TRUE	TRUE
chrX	159987880	159988960	Map3k15	C6	TRUE	TRUE
chrX	167381680	167383140	Prps2	C6	TRUE	TRUE
chr11	106065580	106067000	Taco1	C6	TRUE	TRUE
chrX	136085060	136085580	Nxf3	C7	TRUE	TRUE
chrX	51800680	51801420	Usp26	C7	TRUE	TRUE
chrX	53797380	53797960	Xlr	C7	TRUE	TRUE
chrX	139333340	139334140	Trap1a	C7	TRUE	TRUE
chr9	78368040	78368400	Dppa5a	C7	TRUE	TRUE
chr3	48608600	48609300	1700018B24Rik	C7	TRUE	TRUE
chr2	76359960	76360640	Cyct	C7	TRUE	TRUE
chr14	56402340	56403140	Rnf17	C7	TRUE	TRUE
chr11	4440700	4441620	Hormad2	C7	TRUE	TRUE
chr15	97054780	97056280	Slc38a4	C7	TRUE	TRUE
chrX	37754260	37754780	Rhox5	C8	TRUE	TRUE
chr16	10169900	10170500	Rpl39l	C8	TRUE	TRUE
chr3	55181700	55183500	Sohlh2	C8	TRUE	TRUE
chr13	109926420	109927000	Pde4d	C8	TRUE	TRUE
chr12	66283820	66284660	Rpl10l	C9	TRUE	TRUE
chr6	18108640	18109540	Asz1	C9	TRUE	TRUE
chr6	145615520	145616260	Tuba3b	C9	TRUE	TRUE
chrX	6082540	6083740	AU022751	C9	TRUE	TRUE
chr5	135349580	135350320	Fkbp6	C9	TRUE	TRUE
chr3	40708400	40709420	Slc25a31	C9	TRUE	TRUE
chr6	125285680	125286520	Tuba3a	C9	TRUE	TRUE
chr2	127424840	127425600	Gpat2	C9	TRUE	TRUE
chr11	121145720	121146560	Tex19.1	C9	TRUE	TRUE
chrX	37244840	37245340	Rhox2a	C10	TRUE	TRUE
chrX	106221040	106221320	Taf9b	C10	TRUE	TRUE
chr10	9797940	9798360	Stxbp5	C10	TRUE	TRUE
chr8	27447400	27447680	Poteg	C10	TRUE	TRUE
chr5	71548080	71548520	Cox7b2	C10	TRUE	TRUE
chrX	73082240	73082800	Xlr4a	C10	TRUE	TRUE
chr4	144408280	144408640	Pramef12	C10	TRUE	TRUE
chr1	135799260	135799500	Tnni1	C10	TRUE	TRUE
chr1	66386660	66387300	Map2	C10	TRUE	TRUE
chr1	170109920	170110920	Ddr2	C10	TRUE	TRUE
chr5	107330860	107331580	Brdt	C10	TRUE	TRUE
chrX	143827200	143827640	Capn6	C10	TRUE	TRUE
chr14	70428700	70429660	Piwil2	C10	TRUE	TRUE
chr14	50795340	50796080	Ccnb1ip1	C10	TRUE	TRUE
chr2	68117860	68118740	B3galt1	C10	TRUE	TRUE
chrX	136957640	136958400	Tmsb15b2	C10	TRUE	TRUE
chr4	95556960	95557940	Fggy	C10	TRUE	TRUE
chrX	134956180	134956360	Nxf2	C1	TRUE	FALSE
chrX	37492960	37493780	Rhox2d	C1	TRUE	FALSE
chrX	57408800	57409200	Gm364	C1	TRUE	FALSE
chr8	43180300	43180620	Triml2	C1	TRUE	FALSE
chr2	164199820	164200320	Wfdc15a	C1	TRUE	FALSE
chr4	133353320	133353740	Wdtc1	C1	TRUE	FALSE
chr13	90905200	90905780	Atp6ap1l	C1	TRUE	FALSE
chr2	44571220	44571540	Gtdc1	C1	TRUE	FALSE
chr10	90576500	90576820	Anks1b	C1	TRUE	FALSE
chr12	76444280	76444880	Gm10451	C1	TRUE	FALSE
chr7	120409400	120410100	Abca16	C1	TRUE	FALSE
chr9	113811960	113812720	Clasp2	C1	TRUE	FALSE
chr2	6352540	6353040	Usp6nl	C1	TRUE	FALSE
chr7	35537460	35537980	Tdrd12	C1	TRUE	FALSE
chr10	128474160	128474760	Smarcc2	C1	TRUE	FALSE
chr1	166238320	166239080	Mael	C1	TRUE	FALSE
chr7	116038520	116038900	Sox6	C1	TRUE	FALSE
chr11	47378900	47379760	Sgcd	C1	TRUE	FALSE
chr14	33588900	33589740	Ptpn20	C1	TRUE	FALSE
chr16	14906280	14907060	Efcab1	C1	TRUE	FALSE
chr7	25300980	25301540	Prr19	C1	TRUE	FALSE
chr10	56106380	56107360	Msl3l2	C1	TRUE	FALSE
chr11	96034460	96035360	Snf8	C1	TRUE	FALSE
chr9	82829180	82830600	Irak1bp1	C1	TRUE	FALSE
chrX	71932280	71932580	Gm1141	C2	TRUE	FALSE
chr18	36930260	36930540	Pcdha1	C2	TRUE	FALSE
chr18	43059340	43059620	Ppp2r2b	C2	TRUE	FALSE
chr2	110721360	110721860	Muc15	C2	TRUE	FALSE
chr3	116562480	116563180	Lrrc39	C2	TRUE	FALSE
chr18	39773380	39773920	Pabpc2	C2	TRUE	FALSE
chr5	117133460	117133820	Taok3	C2	TRUE	FALSE
chr1	40225020	40225340	Il1r1	C2	TRUE	FALSE
chr3	125403780	125404360	Ndst4	C2	TRUE	FALSE
chr13	107687160	107687480	1700006H21Rik	C2	TRUE	FALSE
chr18	83325860	83326260	4921531P14Rik	C2	TRUE	FALSE
chr6	136939460	136939700	Arhgdib	C2	TRUE	FALSE
chr1	61378340	61378600	9530026F06Rik	C2	TRUE	FALSE
chr7	89426280	89426440	AI314278	C2	TRUE	FALSE
chr18	52615800	52616240	Zfp474	C2	TRUE	FALSE
chr7	119760560	119761120	Acsm3	C2	TRUE	FALSE
chr1	134803700	134804040	Ppp1r12b	C2	TRUE	FALSE
chr1	156838700	156839040	Angptl1	C2	TRUE	FALSE
chr10	62422360	62422560	Hkdc1	C2	TRUE	FALSE
chr12	71048120	71048460	Arid4a	C2	TRUE	FALSE
chr5	114923180	114923520	Oasl1	C2	TRUE	FALSE
chr10	111996920	111997420	Glipr1	C2	TRUE	FALSE
chr2	164684900	164685240	Wfdc13	C2	TRUE	FALSE
chr1	72700440	72700840	Ankar	C2	TRUE	FALSE
chr5	150501840	150502340	Gm5	C2	TRUE	FALSE
chr7	133702300	133702760	Uros	C2	TRUE	FALSE
chr8	23131980	23132320	Ank1	C2	TRUE	FALSE
chr16	8791980	8792560	Usp7	C2	TRUE	FALSE
chr6	24597520	24597940	Lmod2	C2	TRUE	FALSE
chr5	122744120	122744380	Camkk2	C2	TRUE	FALSE
chr13	29016060	29016600	A330102I10Rik	C2	TRUE	FALSE
chr13	3804120	3804580	Calml3	C2	TRUE	FALSE
chr15	96197860	96198320	2610037D02Rik	C2	TRUE	FALSE
chr3	19644080	19644600	Trim55	C2	TRUE	FALSE
chr10	117217240	117217580	Yeats4	C2	TRUE	FALSE
chr2	109722680	109723140	Bdnf	C2	TRUE	FALSE
chr3	102964020	102964460	Nr1h5	C2	TRUE	FALSE
chrX	136068060	136068540	Bex2	C2	TRUE	FALSE
chr5	139389720	139390040	Gpr146	C2	TRUE	FALSE
chr13	30947240	30947980	Hus1b	C2	TRUE	FALSE
chr18	4970980	4971400	Svil	C2	TRUE	FALSE
chr14	121492340	121492720	Slc15a1	C2	TRUE	FALSE
chr16	25683760	25684460	Trp63	C2	TRUE	FALSE
chr2	26583620	26584000	Egfl7	C2	TRUE	FALSE
chr1	193174300	193174900	A130010J15Rik	C2	TRUE	FALSE
chr17	66693820	66694220	Ptprm	C2	TRUE	FALSE
chr14	37109920	37110660	2610528A11Rik	C2	TRUE	FALSE
chr4	109218100	109218460	Calr4	C2	TRUE	FALSE
chr3	109573740	109574120	Vav3	C2	TRUE	FALSE
chr4	152697180	152697780	Gm833	C2	TRUE	FALSE
chr16	92348780	92349260	Kcne1	C2	TRUE	FALSE
chr4	86276440	86277180	Adamtsl1	C2	TRUE	FALSE
chr5	66968240	66968740	Limch1	C2	TRUE	FALSE
chr9	120914780	120915520	1700020M21Rik	C2	TRUE	FALSE
chr6	5977160	5978000	1700019G24Rik	C2	TRUE	FALSE
chr10	89533000	89533920	Nr1h4	C2	TRUE	FALSE
chr8	13025760	13026200	F7	C2	TRUE	FALSE
chr17	28042300	28042720	Anks1	C2	TRUE	FALSE
chr3	116129180	116129720	Vcam1	C2	TRUE	FALSE
chr13	44840480	44840880	Jarid2	C2	TRUE	FALSE
chr9	72409260	72409980	BC065403	C2	TRUE	FALSE
chr5	107829980	107830560	Ube2d2b	C2	TRUE	FALSE
chr10	75173560	75174060	Bcr	C2	TRUE	FALSE
chr2	72703280	72703900	8430437L04Rik	C2	TRUE	FALSE
chr17	78895020	78895780	Sult6b1	C2	TRUE	FALSE
chr18	57533280	57534000	1700066O22Rik	C2	TRUE	FALSE
chr6	112459280	112459900	Cav3	C2	TRUE	FALSE
chr9	103288040	103288900	1300017J02Rik	C2	TRUE	FALSE
chr3	95739400	95739820	Ecm1	C2	TRUE	FALSE
chr6	112210460	112211060	1700054K19Rik	C2	TRUE	FALSE
chr18	37689640	37690140	Pcdhgb2	C2	TRUE	FALSE
chr16	45093420	45093820	Ccdc80	C2	TRUE	FALSE
chr10	119819240	119819700	Grip1	C2	TRUE	FALSE
chr10	107946320	107946920	Gm29685	C2	TRUE	FALSE
chr13	34916620	34917220	Fam217a	C2	TRUE	FALSE
chr3	51796380	51796940	Maml3	C2	TRUE	FALSE
chr17	75178440	75178960	Ltbp1	C2	TRUE	FALSE
chr5	119199860	119200300	Gm7538	C2	TRUE	FALSE
chr8	24948600	24949140	Adam32	C2	TRUE	FALSE
chr17	27242540	27242920	9630028I04Rik	C2	TRUE	FALSE
chr3	36670800	36671720	Trpc3	C2	TRUE	FALSE
chr13	78024620	78025540	Pou5f2	C2	TRUE	FALSE
chr10	116417980	116418560	Kcnmb4os1	C2	TRUE	FALSE
chr5	5507820	5508580	Cldn12	C2	TRUE	FALSE
chr14	104027040	104027900	4930432J09Rik	C2	TRUE	FALSE
chr10	63122520	63122900	Mypn	C2	TRUE	FALSE
chr2	73484600	73485760	Wipf1	C2	TRUE	FALSE
chr9	66514100	66514680	Fbxl22	C2	TRUE	FALSE
chr10	88459320	88460020	Sycp3	C2	TRUE	FALSE
chr2	118438560	118439000	Eif2ak4	C2	TRUE	FALSE
chr16	19883800	19884540	A930003A15Rik	C2	TRUE	FALSE
chr2	32315780	32316100	Dnm1	C2	TRUE	FALSE
chr4	107822840	107823460	Lrp8	C2	TRUE	FALSE
chr7	51878800	51879740	Gas2	C2	TRUE	FALSE
chr8	80492900	80494600	Gypa	C2	TRUE	FALSE
chr11	96133340	96133920	Ttll6	C2	TRUE	FALSE
chr1	169654840	169655860	Rgs5	C2	TRUE	FALSE
chr8	31090760	31091980	Dusp26	C2	TRUE	FALSE
chr7	49450200	49451080	Nav2	C2	TRUE	FALSE
chr7	43606880	43607600	Zfp819	C2	TRUE	FALSE
chr17	34971960	34973000	Hspa1l	C2	TRUE	FALSE
chr15	85131440	85132480	Ribc2	C2	TRUE	FALSE
chr8	114204980	114206260	Vat1l	C2	TRUE	FALSE
chr7	104314840	104315440	Gm15133	C3	TRUE	FALSE
chr2	126034380	126034680	Fgf7	C3	TRUE	FALSE
chr9	51213460	51213780	Pou2af1	C3	TRUE	FALSE
chr15	54410360	54410900	Colec10	C3	TRUE	FALSE
chr3	135840260	135840500	4933401H06Rik	C3	TRUE	FALSE
chr15	58324120	58324320	Klhl38	C3	TRUE	FALSE
chr5	21910660	21911120	Reln	C3	TRUE	FALSE
chr1	23101900	23102380	4933415F23Rik	C3	TRUE	FALSE
chr10	43825740	43826000	4933404K13Rik	C3	TRUE	FALSE
chr19	40402240	40402540	Sorbs1	C3	TRUE	FALSE
chr12	29839920	29840400	Myt1l	C3	TRUE	FALSE
chr2	102113340	102113680	Ldlrad3	C3	TRUE	FALSE
chr4	110286460	110286880	Elavl4	C3	TRUE	FALSE
chr14	51114060	51114480	Eddm3b	C3	TRUE	FALSE
chr7	107166680	107167140	Nlrp14	C3	TRUE	FALSE
chr4	155421440	155421820	5830444B04Rik	C3	TRUE	FALSE
chr18	65638680	65639060	Zfp532	C3	TRUE	FALSE
chr2	91035400	91035740	Rapsn	C3	TRUE	FALSE
chr8	69077080	69077660	Slc18a1	C3	TRUE	FALSE
chr6	87428840	87429400	Bmp10	C3	TRUE	FALSE
chr4	138863380	138863660	Pla2g5	C3	TRUE	FALSE
chr6	56369440	56369900	Pde1c	C3	TRUE	FALSE
chr3	141981680	141982400	Bmpr1b	C3	TRUE	FALSE
chr16	76294500	76294920	Nrip1	C3	TRUE	FALSE
chr4	43641040	43641280	Npr2	C3	TRUE	FALSE
chr3	151762500	151763100	Ifi44l	C3	TRUE	FALSE
chr15	10558400	10558900	Ttc23l	C3	TRUE	FALSE
chr16	77329060	77329660	Mir99ahg	C3	TRUE	FALSE
chr16	33755360	33755740	Heg1	C3	TRUE	FALSE
chr14	105427420	105427800	5430440P10Rik	C3	TRUE	FALSE
chr13	106836160	106836860	Ipo11	C3	TRUE	FALSE
chr15	8967520	8968060	Ranbp3l	C3	TRUE	FALSE
chr1	36539220	36539620	Ankrd23	C3	TRUE	FALSE
chr1	165601860	165602260	Mpzl1	C3	TRUE	FALSE
chr6	118533220	118533820	Ankrd26	C3	TRUE	FALSE
chr16	84972060	84972600	Gm10791	C3	TRUE	FALSE
chr13	101692300	101692740	Pik3r1	C3	TRUE	FALSE
chr5	121783780	121784420	Atxn2	C3	TRUE	FALSE
chr6	17743460	17743640	St7	C4	TRUE	FALSE
chr3	109080380	109080600	Slc25a54	C4	TRUE	FALSE
chrX	37651200	37651520	Rhox4g	C4	TRUE	FALSE
chr5	104299180	104299360	Ibsp	C4	TRUE	FALSE
chr1	170232660	170232920	Sh2d1b2	C4	TRUE	FALSE
chr15	66560900	66561220	Tmem71	C4	TRUE	FALSE
chrX	152644540	152644580	Shroom2	C4	TRUE	FALSE
chr18	37320220	37320500	Pcdhb5	C4	TRUE	FALSE
chr5	76330940	76331360	Pdcl2	C4	TRUE	FALSE
chrX	72386720	72387020	Magea10	C4	TRUE	FALSE
chr10	21592940	21593440	1700020N01Rik	C4	TRUE	FALSE
chr11	79623120	79623280	Rab11fip4os1	C4	TRUE	FALSE
chr11	83191140	83191420	Slfn3	C4	TRUE	FALSE
chr13	52968780	52969140	Nfil3	C4	TRUE	FALSE
chr4	46404100	46404360	Hemgn	C4	TRUE	FALSE
chr16	88612060	88612320	Krtap24-1	C4	TRUE	FALSE
chr1	93861140	93861380	Gal3st2	C4	TRUE	FALSE
chr17	12584060	12584200	Slc22a2	C4	TRUE	FALSE
chr8	11678580	11678760	1700016D06Rik	C4	TRUE	FALSE
chrX	112698500	112698900	Pof1b	C4	TRUE	FALSE
chrX	135720540	135720880	Tmsb15a	C4	TRUE	FALSE
chr8	10272460	10272760	Myo16	C4	TRUE	FALSE
chr2	147710680	147710900	A530006G24Rik	C4	TRUE	FALSE
chr2	10130660	10130920	Itih2	C4	TRUE	FALSE
chr14	105589460	105589680	9330188P03Rik	C4	TRUE	FALSE
chr2	173522540	173522600	1700021F07Rik	C4	TRUE	FALSE
chrX	49463680	49463980	Arhgap36	C4	TRUE	FALSE
chr5	81660240	81660540	Adgrl3	C4	TRUE	FALSE
chr16	45535100	45535400	Slc9c1	C4	TRUE	FALSE
chr13	67743800	67744260	Zfp85os	C4	TRUE	FALSE
chr17	31583320	31583560	Pknox1	C4	TRUE	FALSE
chr11	110997140	110997560	Kcnj16	C4	TRUE	FALSE
chr16	16527280	16527560	Fgd4	C4	TRUE	FALSE
chr12	56980300	56980640	Slc25a21	C4	TRUE	FALSE
chr9	92275560	92275800	Plscr2	C4	TRUE	FALSE
chr12	33315320	33315560	Atxn7l1	C4	TRUE	FALSE
chr12	105623020	105623400	Atg2b	C4	TRUE	FALSE
chr12	104044360	104044460	Serpina12	C4	TRUE	FALSE
chr7	45549700	45549960	Plekha4	C4	TRUE	FALSE
chr10	28668160	28668580	Themis	C4	TRUE	FALSE
chr10	115569980	115570320	A930009A15Rik	C4	TRUE	FALSE
chr5	31108100	31108480	Dnajc5g	C4	TRUE	FALSE
chr16	56204140	56204460	Impg2	C4	TRUE	FALSE
chr8	67910780	67911340	Psd3	C4	TRUE	FALSE
chr16	56795520	56796020	Adgrg7	C4	TRUE	FALSE
chr11	99492920	99493260	Krt23	C4	TRUE	FALSE
chr10	94576060	94576300	Tmcc3	C4	TRUE	FALSE
chr18	77002460	77002800	Katnal2	C4	TRUE	FALSE
chrX	144456420	144456920	Trpc5os	C4	TRUE	FALSE
chr19	27322340	27322820	Kcnv2	C4	TRUE	FALSE
chr15	3303120	3303760	Ccdc152	C4	TRUE	FALSE
chr8	25455680	25455980	C330021F23Rik	C4	TRUE	FALSE
chr7	127296160	127296260	Itgal	C4	TRUE	FALSE
chrX	41401280	41401420	Gria3	C4	TRUE	FALSE
chr15	100280660	100281120	Tmprss12	C4	TRUE	FALSE
chr9	14740380	14740860	Piwil4	C4	TRUE	FALSE
chr8	93197640	93198180	Ces1d	C4	TRUE	FALSE
chr8	24725460	24726020	Adam3	C4	TRUE	FALSE
chr5	64476500	64477080	C030018K13Rik	C4	TRUE	FALSE
chr9	104102880	104103360	Ackr4	C4	TRUE	FALSE
chr12	98683560	98683940	Ptpn21	C4	TRUE	FALSE
chr13	41650740	41651040	Gm5082	C4	TRUE	FALSE
chr6	86016940	86017520	Figla	C4	TRUE	FALSE
chr9	62281840	62282460	Spesp1	C4	TRUE	FALSE
chr16	21995300	21995720	Liph	C4	TRUE	FALSE
chr13	93718780	93719300	AW495222	C4	TRUE	FALSE
chr7	144489240	144489940	Ppfia1	C4	TRUE	FALSE
chr5	92386340	92387020	Art3	C4	TRUE	FALSE
chr17	12909560	12910160	Pnldc1	C4	TRUE	FALSE
chr2	158257880	158258500	Bpi	C4	TRUE	FALSE
chr1	87394540	87395000	Kcnj13	C4	TRUE	FALSE
chr8	121896460	121896920	Slc7a5	C4	TRUE	FALSE
chr3	115080700	115081340	Olfm3	C4	TRUE	FALSE
chr11	96111660	96112160	Calcoco2	C4	TRUE	FALSE
chr5	90785520	90786620	Cxcl3	C4	TRUE	FALSE
chr12	70102940	70103680	Nin	C4	TRUE	FALSE
chr12	80721240	80722040	Plekhd1	C4	TRUE	FALSE
chr10	20724840	20725340	Pde7b	C4	TRUE	FALSE
chr3	107943260	107944100	Gstm6	C4	TRUE	FALSE
chr15	103013560	103014080	Hoxc5	C4	TRUE	FALSE
chr6	90763860	90764720	Iqsec1	C4	TRUE	FALSE
chrX	141475140	141475980	Col4a5	C4	TRUE	FALSE
chr17	35424620	35426040	H2-Q6	C4	TRUE	FALSE
chr13	67451000	67452280	Zfp874a	C4	TRUE	FALSE
chr16	30038520	30039620	9030404E10Rik	C4	TRUE	FALSE
chr12	72917060	72918180	4930447C04Rik	C4	TRUE	FALSE
chr15	98707940	98708580	Ccdc65	C4	TRUE	FALSE
chr11	43433240	43434340	Slu7	C4	TRUE	FALSE
chrX	150458620	150459480	Tmem29	C4	TRUE	FALSE
chr17	24707200	24708260	Tbl3	C4	TRUE	FALSE
chr11	97500000	97501400	4933428G20Rik	C4	TRUE	FALSE
chr7	64501360	64503000	Apba2	C4	TRUE	FALSE
chr1	45925100	45926740	Slc40a1	C4	TRUE	FALSE
chr4	62501660	62502720	Hdhd3	C4	TRUE	FALSE
chr1	128590980	128592820	Cxcr4	C4	TRUE	FALSE
chr11	60776620	60777940	Smcr8	C4	TRUE	FALSE
chr4	62519400	62520400	Alad	C4	TRUE	FALSE
chr10	81811920	81812340	Gm10778	C5	TRUE	FALSE
chr2	171962720	171962900	1700028P15Rik	C5	TRUE	FALSE
chr15	39391700	39391960	Rims2	C5	TRUE	FALSE
chr14	120042240	120042740	Oxgr1	C5	TRUE	FALSE
chrX	53724640	53724980	4930502E18Rik	C5	TRUE	FALSE
chr15	100720360	100720660	Galnt6	C5	TRUE	FALSE
chrX	142226640	142226840	Nxt2	C5	TRUE	FALSE
chr13	53648460	53648660	4930555G21Rik	C5	TRUE	FALSE
chr16	32147620	32148220	Nrros	C5	TRUE	FALSE
chr10	108699780	108700320	Gm5136	C5	TRUE	FALSE
chr13	105081840	105082480	4933425L06Rik	C5	TRUE	FALSE
chr13	49309200	49309440	Fgd3	C5	TRUE	FALSE
chr5	17888660	17889080	Cd36	C5	TRUE	FALSE
chr10	3872580	3873240	Plekhg1	C5	TRUE	FALSE
chr17	9669260	9669940	Pabpc6	C5	TRUE	FALSE
chr11	36943720	36944240	Tenm2	C5	TRUE	FALSE
chr12	102899060	102899640	Cox8c	C5	TRUE	FALSE
chr11	46571300	46571780	BC053393	C5	TRUE	FALSE
chr2	170142540	170142980	Zfp217	C5	TRUE	FALSE
chr4	143394100	143394720	Pramel1	C5	TRUE	FALSE
chr8	88282760	88283040	Adcy7	C5	TRUE	FALSE
chr2	172979640	172980220	Spo11	C5	TRUE	FALSE
chr13	20472240	20473140	Elmo1	C5	TRUE	FALSE
chr15	89410040	89410560	Syce3	C5	TRUE	FALSE
chr6	127072620	127073260	Fgf23	C5	TRUE	FALSE
chr14	75197640	75198160	Lcp1	C5	TRUE	FALSE
chr17	63937800	63938360	Fer	C5	TRUE	FALSE
chr15	82298700	82299440	Wbp2nl	C5	TRUE	FALSE
chr2	73660060	73660880	Chn1	C5	TRUE	FALSE
chr16	90738120	90738740	Mrap	C5	TRUE	FALSE
chr11	98850080	98850640	Rapgefl1	C5	TRUE	FALSE
chr7	45693940	45694620	Sec1	C5	TRUE	FALSE
chr11	113172420	113173120	2610035D17Rik	C5	TRUE	FALSE
chr16	65520620	65520680	Pou1f1	C6	TRUE	FALSE
chr8	10882440	10882480	B930025P03Rik	C6	TRUE	FALSE
chrX	6320620	6320760	Bmp15	C6	TRUE	FALSE
chr4	5724300	5724400	Fam110b	C6	TRUE	FALSE
chr2	45696460	45696620	1700019E08Rik	C6	TRUE	FALSE
chrX	93155940	93156260	BC061195	C6	TRUE	FALSE
chr1	165485120	165485220	Adcy10	C6	TRUE	FALSE
chr3	54899480	54899780	Sertm1	C6	TRUE	FALSE
chrX	157568800	157569200	Mbtps2	C6	TRUE	FALSE
chr3	138415480	138415600	Adh4	C6	TRUE	FALSE
chr6	65952480	65952760	4930544G11Rik	C6	TRUE	FALSE
chr18	46921580	46921980	Arl14epl	C6	TRUE	FALSE
chr12	78691360	78691660	Fam71d	C6	TRUE	FALSE
chr2	79786300	79786600	Ppp1r1c	C6	TRUE	FALSE
chr5	72736460	72736680	Txk	C6	TRUE	FALSE
chr8	72189440	72189760	Hsh2d	C6	TRUE	FALSE
chr7	30598740	30599160	Zbtb32	C6	TRUE	FALSE
chr7	107691360	107691960	Ppfibp2	C6	TRUE	FALSE
chr7	45155560	45156000	Pih1d1	C6	TRUE	FALSE
chr2	80128800	80129480	Pde1a	C6	TRUE	FALSE
chr6	117870900	117871920	Zfp239	C6	TRUE	FALSE
chr2	173119220	173119960	Ctcfl	C6	TRUE	FALSE
chr9	46998200	46998840	Gm4791	C6	TRUE	FALSE
chr8	122497900	122498300	Piezo1	C6	TRUE	FALSE
chr14	33940400	33941440	Gdf2	C6	TRUE	FALSE
chr3	86002220	86002900	Prss48	C6	TRUE	FALSE
chr6	136532440	136533340	Atf7ip	C6	TRUE	FALSE
chr4	41773480	41774600	Ccl27a	C6	TRUE	FALSE
chr4	96590960	96592080	Cyp2j9	C6	TRUE	FALSE
chr14	55617620	55618380	Rec8	C6	TRUE	FALSE
chr6	144209020	144211000	Sox5	C6	TRUE	FALSE
chr7	60003520	60005380	Snurf	C6	TRUE	FALSE
chr11	12025420	12027060	Grb10	C6	TRUE	FALSE
chr2	152686440	152687380	Mcts2	C6	TRUE	FALSE
chrX	106186580	106187480	Pgk1	C6	TRUE	FALSE
chr13	119487620	119489400	3110070M22Rik	C6	TRUE	FALSE
chr2	86020240	86020820	Olfr1033	C7	TRUE	FALSE
chr10	123147160	123147580	Usp15	C7	TRUE	FALSE
chr1	173420320	173420740	Aim2	C7	TRUE	FALSE
chr17	32369220	32369560	Wiz	C7	TRUE	FALSE
chr12	106716220	106716860	4933406K04Rik	C7	TRUE	FALSE
chr18	52693420	52693860	Gykl1	C7	TRUE	FALSE
chr2	104885960	104886660	Ccdc73	C7	TRUE	FALSE
chr13	26769160	26770260	Hdgfl1	C7	TRUE	FALSE
chr5	88583300	88583700	Rufy3	C7	TRUE	FALSE
chr15	10951860	10952560	C1qtnf3	C7	TRUE	FALSE
chr1	63200040	63200700	Zdbf2	C7	TRUE	FALSE
chr2	84658840	84659400	Btbd18	C7	TRUE	FALSE
chr8	105979120	105979700	Dpep3	C7	TRUE	FALSE
chr7	7209380	7210220	Zfp772	C7	TRUE	FALSE
chr6	96165020	96166240	1700123L14Rik	C7	TRUE	FALSE
chr3	84951960	84952620	Fbxw7	C7	TRUE	FALSE
chr17	28941860	28942520	Pxt1	C7	TRUE	FALSE
chr7	6976660	6977580	Zim3	C7	TRUE	FALSE
chr17	36923340	36923960	1700031A10Rik	C7	TRUE	FALSE
chr18	37741840	37742500	Pcdhgb6	C7	TRUE	FALSE
chr2	122186060	122186800	Patl2	C7	TRUE	FALSE
chr8	110046900	110047680	8030455M16Rik	C7	TRUE	FALSE
chr10	88604860	88605340	Mybpc1	C7	TRUE	FALSE
chr6	89095600	89096520	4933427D06Rik	C7	TRUE	FALSE
chr6	136857200	136858340	Art4	C7	TRUE	FALSE
chr6	147032420	147033500	Rep15	C7	TRUE	FALSE
chr7	43505720	43506220	4931406B18Rik	C7	TRUE	FALSE
chr15	74799320	74800240	Ly6k	C7	TRUE	FALSE
chr8	18741200	18741820	Angpt2	C7	TRUE	FALSE
chr18	75513940	75515020	Gm10532	C7	TRUE	FALSE
chr9	50560700	50561700	Tex12	C7	TRUE	FALSE
chr17	32947020	32947860	Cyp4f13	C7	TRUE	FALSE
chr8	121541700	121542280	1700018B08Rik	C7	TRUE	FALSE
chr7	62419120	62420480	Mkrn3	C7	TRUE	FALSE
chr7	7277460	7278700	Vmn2r29	C7	TRUE	FALSE
chr14	3048780	3049860	Gm2897	C8	TRUE	FALSE
chr7	24676620	24677000	Tex101	C8	TRUE	FALSE
chr4	88760420	88760860	Gm13283	C8	TRUE	FALSE
chr10	99608580	99609380	Gm20110	C8	TRUE	FALSE
chr17	33980900	33981820	AA388235	C8	TRUE	FALSE
chr18	43477540	43478100	Eif3j2	C8	TRUE	FALSE
chr10	99758920	99759680	Csl	C8	TRUE	FALSE
chrX	100428620	100429340	Otud6a	C8	TRUE	FALSE
chr7	4460560	4461140	Eps8l1	C8	TRUE	FALSE
chr14	50955820	50956620	Pnp2	C8	TRUE	FALSE
chrX	48877580	48878460	Gm595	C8	TRUE	FALSE
chr17	5418540	5418940	Ldhal6b	C8	TRUE	FALSE
chr13	37344900	37345800	Ly86	C8	TRUE	FALSE
chr14	106105880	106106740	Trim52	C8	TRUE	FALSE
chr8	66511480	66512380	Tktl2	C8	TRUE	FALSE
chr7	6995180	6995900	Aurkc	C8	TRUE	FALSE
chr8	111031520	111032020	Ddx19b	C8	TRUE	FALSE
chr11	32299860	32300420	Hbq1a	C8	TRUE	FALSE
chr12	23009640	23010880	2410018L13Rik	C8	TRUE	FALSE
chr8	117028480	117029140	Pkd1l2	C8	TRUE	FALSE
chr13	23933520	23934860	Hist1h2ba	C8	TRUE	FALSE
chr19	5406400	5407540	4930481A15Rik	C8	TRUE	FALSE
chr1	186966960	186968320	D1Pas1	C8	TRUE	FALSE
chrX	37514280	37514600	Rhox4d	C9	TRUE	FALSE
chr6	8270420	8270480	Umad1	C9	TRUE	FALSE
chr9	13105840	13106180	4930568E12Rik	C9	TRUE	FALSE
chr6	139322500	139322780	4922502N22Rik	C9	TRUE	FALSE
chr13	60936500	60936960	Ctla2a	C9	TRUE	FALSE
chr6	138443800	138444000	Gm30332	C9	TRUE	FALSE
chr10	53655060	53655200	Fam184a	C9	TRUE	FALSE
chr13	35211880	35212300	1700019C18Rik	C9	TRUE	FALSE
chrX	7041500	7042060	Ccnb3	C9	TRUE	FALSE
chrX	16522660	16523000	Cypt1	C9	TRUE	FALSE
chr3	136902880	136903160	Ppp3ca	C9	TRUE	FALSE
chr13	31582480	31582640	1700018A04Rik	C9	TRUE	FALSE
chr9	110798060	110798240	Prss42	C9	TRUE	FALSE
chr5	43515440	43515720	C1qtnf7	C9	TRUE	FALSE
chr6	138658280	138658620	Igbp1b	C9	TRUE	FALSE
chr4	123385400	123385720	Macf1	C9	TRUE	FALSE
chr10	112083220	112083560	Glipr1l2	C9	TRUE	FALSE
chrX	162964440	162964620	S100g	C9	TRUE	FALSE
chr2	14130740	14130940	Stam	C9	TRUE	FALSE
chr7	91672320	91672880	Dlg2	C9	TRUE	FALSE
chr15	63808700	63808980	Gsdmc	C9	TRUE	FALSE
chr15	77561840	77561980	1700025B11Rik	C9	TRUE	FALSE
chr15	6654280	6654560	Fyb	C9	TRUE	FALSE
chr2	150181480	150181960	Gm14139	C9	TRUE	FALSE
chr18	37421260	37421540	Pcdhb11	C9	TRUE	FALSE
chr4	145514680	145515020	Gm13212	C9	TRUE	FALSE
chr16	88563020	88563700	Cldn8	C9	TRUE	FALSE
chr7	125368760	125369180	4930571K23Rik	C9	TRUE	FALSE
chr11	75449700	75450000	Wdr81	C9	TRUE	FALSE
chr1	162866360	162866740	Fmo1	C9	TRUE	FALSE
chr12	17308260	17308480	Atp6v1c2	C9	TRUE	FALSE
chr8	15057420	15057680	Myom2	C9	TRUE	FALSE
chr6	87496120	87496460	Arhgap25	C9	TRUE	FALSE
chr3	129803880	129804160	Lrit3	C9	TRUE	FALSE
chr18	89176600	89177100	Cd226	C9	TRUE	FALSE
chr3	116859260	116859660	Frrs1	C9	TRUE	FALSE
chr10	25299060	25299660	Akap7	C9	TRUE	FALSE
chr5	150295060	150295400	Fry	C9	TRUE	FALSE
chr12	33061780	33062100	Cdhr3	C9	TRUE	FALSE
chr14	64787720	64788160	Kif13b	C9	TRUE	FALSE
chr15	79209080	79209440	Gm10863	C9	TRUE	FALSE
chr5	120861160	120861560	Oas1h	C9	TRUE	FALSE
chr11	79503900	79504200	Omg	C9	TRUE	FALSE
chr3	83007520	83007900	Fgg	C9	TRUE	FALSE
chr18	78206280	78206580	Slc14a2	C9	TRUE	FALSE
chr12	59095340	59095920	Mia2	C9	TRUE	FALSE
chr11	77725180	77725580	Cryba1	C9	TRUE	FALSE
chr2	150484920	150485740	Zfp345	C9	TRUE	FALSE
chr10	21690620	21691020	Gm5420	C9	TRUE	FALSE
chr16	36884900	36885280	Golgb1	C9	TRUE	FALSE
chr5	149537980	149538820	Gm15997	C9	TRUE	FALSE
chr17	42741740	42742220	Adgrf2	C9	TRUE	FALSE
chr19	45445260	45445680	Btrc	C9	TRUE	FALSE
chr9	103692700	103693040	Tmem108	C9	TRUE	FALSE
chr2	181763000	181763560	Myt1	C9	TRUE	FALSE
chr2	57997740	57998440	Galnt5	C9	TRUE	FALSE
chr11	121519140	121519560	Zfp750	C9	TRUE	FALSE
chr7	30423140	30423460	Nfkbid	C9	TRUE	FALSE
chr17	48432520	48432860	Apobec2	C9	TRUE	FALSE
chr6	56017260	56017700	Ppp1r17	C9	TRUE	FALSE
chr6	136875560	136876040	Mgp	C9	TRUE	FALSE
chr15	100936040	100936640	Scn8a	C9	TRUE	FALSE
chr10	69785180	69785680	Ank3	C9	TRUE	FALSE
chr3	81975020	81975980	Tdo2	C9	TRUE	FALSE
chr5	73167720	73168620	Fryl	C9	TRUE	FALSE
chr17	34813740	34814160	C4a	C9	TRUE	FALSE
chr6	119196360	119196920	Cacna1c	C9	TRUE	FALSE
chr2	4300420	4301060	Frmd4a	C9	TRUE	FALSE
chr18	23414920	23415580	Dtna	C9	TRUE	FALSE
chr19	44237160	44238060	Scd3	C9	TRUE	FALSE
chr5	35728800	35729440	Sh3tc1	C9	TRUE	FALSE
chr7	17073780	17074660	Psg16	C9	TRUE	FALSE
chr1	166127740	166128180	Dusp27	C9	TRUE	FALSE
chr2	65363760	65364420	Slc38a11	C9	TRUE	FALSE
chr4	43726580	43727400	Hrct1	C9	TRUE	FALSE
chr3	107986220	107986940	Gstm2	C9	TRUE	FALSE
chr14	7026740	7027980	Gm10406	C9	TRUE	FALSE
chr9	44069240	44069740	Usp2	C9	TRUE	FALSE
chr4	59914280	59915380	Slc46a2	C9	TRUE	FALSE
chrX	96456100	96456760	Heph	C9	TRUE	FALSE
chr1	25228300	25229220	Adgrb3	C9	TRUE	FALSE
chr8	54779240	54780780	Gpm6a	C9	TRUE	FALSE
chr14	54781500	54782260	Slc7a8	C9	TRUE	FALSE
chr8	84946920	84947660	Rtbdn	C9	TRUE	FALSE
chr3	84269880	84270980	Trim2	C9	TRUE	FALSE
chr12	37880080	37881180	Dgkb	C9	TRUE	FALSE
chr4	154927420	154929160	Tnfrsf14	C9	TRUE	FALSE
chr2	110362200	110363320	Fibin	C9	TRUE	FALSE
chr2	77169880	77170960	Ccdc141	C9	TRUE	FALSE
chr13	67609040	67610220	Zfp729b	C9	TRUE	FALSE
chr1	51333060	51334580	9330175M20Rik	C9	TRUE	FALSE
chr7	24462320	24463400	Plaur	C9	TRUE	FALSE
chr13	53393420	53394460	Gm2762	C9	TRUE	FALSE
chr10	45469240	45470440	Lin28b	C9	TRUE	FALSE
chr17	32536120	32536980	Cyp4f16	C9	TRUE	FALSE
chr8	61759440	61760540	Palld	C9	TRUE	FALSE
chr14	46575460	46576360	Rubie	C9	TRUE	FALSE
chrX	95026000	95027060	Spin4	C9	TRUE	FALSE
chr14	21989180	21990060	Zfp503	C9	TRUE	FALSE
chr1	24194760	24196640	Col9a1	C9	TRUE	FALSE
chr3	94477840	94478460	Celf3	C9	TRUE	FALSE
chr1	63729980	63731040	Fastkd2	C9	TRUE	FALSE
chr15	56694280	56695200	Has2	C9	TRUE	FALSE
chr8	105264020	105265080	Tradd	C9	TRUE	FALSE
chr3	67429660	67430640	Gfm1	C9	TRUE	FALSE
chr7	96643480	96644460	Tenm4	C9	TRUE	FALSE
chr15	79074820	79075600	Eif3l	C9	TRUE	FALSE
chr5	22745560	22747080	Lhfpl3	C9	TRUE	FALSE
chr11	90686800	90688300	Tom1l1	C9	TRUE	FALSE
chr11	117986420	117987420	Pgs1	C9	TRUE	FALSE
chr13	89742060	89743200	Vcan	C9	TRUE	FALSE
chr4	86873740	86874980	Acer2	C9	TRUE	FALSE
chr11	97025480	97026520	Sp6	C9	TRUE	FALSE
chr8	91069600	91070960	Rbl2	C9	TRUE	FALSE
chr6	128424220	128425180	Itfg2	C9	TRUE	FALSE
chr18	12740540	12741980	Cabyr	C9	TRUE	FALSE
chr4	147868120	147869180	Fv1	C9	TRUE	FALSE
chr12	65225580	65226140	Wdr20rt	C10	TRUE	FALSE
chrX	37571320	37572000	Rhox2f	C10	TRUE	FALSE
chr2	179414820	179415020	4930591A17Rik	C10	TRUE	FALSE
chr2	58276540	58276900	Gm13544	C10	TRUE	FALSE
chr8	48674580	48674880	Tenm3	C10	TRUE	FALSE
chr13	95034360	95034460	Pde8b	C10	TRUE	FALSE
chrX	79635380	79635960	Mageb16	C10	TRUE	FALSE
chr2	79370680	79371060	Cerkl	C10	TRUE	FALSE
chr1	156813400	156813720	Ralgps2	C10	TRUE	FALSE
chr5	104859620	104860480	Zfp951	C10	TRUE	FALSE
chr13	15802400	15802800	4933412O06Rik	C10	TRUE	FALSE
chr10	119761400	119761760	Grip1os2	C10	TRUE	FALSE
chr2	144823300	144823960	Scp2d1	C10	TRUE	FALSE
chr11	100822400	100822640	Stat5b	C10	TRUE	FALSE
chr16	92825960	92826300	Runx1	C10	TRUE	FALSE
chr13	113663400	113663760	Hspb3	C10	TRUE	FALSE
chr1	34560640	34561180	Prss40	C10	TRUE	FALSE
chr1	153414080	153414760	E330020D12Rik	C10	TRUE	FALSE
chr16	34262780	34263260	Kalrn	C10	TRUE	FALSE
chr15	57985860	57986300	Fam83a	C10	TRUE	FALSE
chr3	38455820	38456300	Ankrd50	C10	TRUE	FALSE
chr6	134470740	134471340	Lrp6	C10	TRUE	FALSE
chr6	52102740	52103100	Halr1	C10	TRUE	FALSE
chr1	73398860	73399520	D530049I02Rik	C10	TRUE	FALSE
chr1	162217420	162217940	Dnm3os	C10	TRUE	FALSE
chr12	34248200	34248960	Hdac9	C10	TRUE	FALSE
chr10	13388420	13389060	Phactr2	C10	TRUE	FALSE
chr5	21543320	21543880	Lrrc17	C10	TRUE	FALSE
chr5	105239080	105240020	Gbp10	C10	TRUE	FALSE
chr18	52331520	52332460	Ftmt	C10	TRUE	FALSE
chr5	114636120	114636460	Trpv4	C10	TRUE	FALSE
chr7	107567160	107567700	Olfml1	C10	TRUE	FALSE
chr15	41830620	41831120	Oxr1	C10	TRUE	FALSE
chr7	45103620	45104060	Fcgrt	C10	TRUE	FALSE
chr7	97919740	97920480	Gdpd4	C10	TRUE	FALSE
chr4	102986140	102986520	Tctex1d1	C10	TRUE	FALSE
chrX	38576020	38576580	Cul4b	C10	TRUE	FALSE
chr16	38800000	38800480	Upk1b	C10	TRUE	FALSE
chr3	122119760	122120140	Abca4	C10	TRUE	FALSE
chr8	45658600	45659320	Sorbs2	C10	TRUE	FALSE
chrX	103630460	103631280	Zcchc13	C10	TRUE	FALSE
chr5	24995540	24996200	Prkag2	C10	TRUE	FALSE
chr10	97692760	97693700	Ccer1	C10	TRUE	FALSE
chr5	32742120	32742580	Pisd	C10	TRUE	FALSE
chr5	107534520	107535260	1700028K03Rik	C10	TRUE	FALSE
chr7	112759340	112759920	Tead1	C10	TRUE	FALSE
chr2	168977960	168978440	1700017J07Rik	C10	TRUE	FALSE
chr11	79023400	79023860	Gm11201	C10	TRUE	FALSE
chr17	43157960	43158560	E130008D07Rik	C10	TRUE	FALSE
chr4	94738980	94739880	Tek	C10	TRUE	FALSE
chr4	102254520	102255640	Pde4b	C10	TRUE	FALSE
chr1	36273060	36273980	Neurl3	C10	TRUE	FALSE
chr17	6492960	6493500	Dynlt1a	C10	TRUE	FALSE
chrX	105391640	105392580	5330434G04Rik	C10	TRUE	FALSE
chr5	150079920	150080960	Rxfp2	C10	TRUE	FALSE
chr4	100478500	100479260	Ube2u	C10	TRUE	FALSE
chr1	45311520	45311600	Col3a1	C1	FALSE	TRUE
chr1	66935240	66935640	Myl1	C1	FALSE	TRUE
chrX	159697040	159697420	Sh3kbp1	C1	FALSE	TRUE
chr14	120306240	120306640	Mbnl2	C1	FALSE	TRUE
chr6	5390380	5390600	Asb4	C1	FALSE	TRUE
chr16	22919900	22920480	Fetub	C1	FALSE	TRUE
chr13	13437320	13437800	Nid1	C1	FALSE	TRUE
chr11	77800880	77801520	Myo18a	C1	FALSE	TRUE
chr1	163313260	163313820	Prrx1	C1	FALSE	TRUE
chr2	32646360	32647000	Eng	C1	FALSE	TRUE
chr8	70608020	70608920	Ssbp4	C1	FALSE	TRUE
chr19	12572980	12573720	Fam111a	C1	FALSE	TRUE
chr15	62037480	62038380	Pvt1	C1	FALSE	TRUE
chrX	169036120	169037300	Arhgap6	C1	FALSE	TRUE
chr8	53511480	53512340	Aga	C1	FALSE	TRUE
chr1	83406800	83408620	Sphkap	C1	FALSE	TRUE
chr12	11436380	11437280	Vsnl1	C1	FALSE	TRUE
chr11	49609220	49610760	Flt4	C1	FALSE	TRUE
chr4	19569340	19570580	Cpne3	C1	FALSE	TRUE
chr6	66895980	66897100	Gng12	C1	FALSE	TRUE
chr2	105674460	105675800	Pax6	C1	FALSE	TRUE
chr3	90612600	90613560	S100a6	C1	FALSE	TRUE
chr19	42201340	42202660	Sfrp5	C1	FALSE	TRUE
chr2	92023300	92024760	Creb3l1	C1	FALSE	TRUE
chr1	184844720	184846340	2002-03-01	C1	FALSE	TRUE
chr2	17729940	17731940	Nebl	C1	FALSE	TRUE
chr16	58522600	58523840	St3gal6	C1	FALSE	TRUE
chr14	65968120	65969000	Clu	C1	FALSE	TRUE
chr9	45370000	45371260	Fxyd6	C1	FALSE	TRUE
chr8	105518280	105519340	Hsd11b2	C1	FALSE	TRUE
chr3	32364820	32366560	Zmat3	C1	FALSE	TRUE
chr2	127521000	127522560	Kcnip3	C1	FALSE	TRUE
chr13	46501660	46502980	Cap2	C1	FALSE	TRUE
chr2	156774760	156775800	Myl9	C1	FALSE	TRUE
chr10	52690100	52691940	Slc35f1	C1	FALSE	TRUE
chr10	100015340	100016760	Kitl	C1	FALSE	TRUE
chr11	55418940	55420400	Sparc	C1	FALSE	TRUE
chr14	70889020	70890740	Gfra2	C1	FALSE	TRUE
chr15	66285520	66287260	Kcnq3	C1	FALSE	TRUE
chr6	77978920	77980220	Ctnna2	C1	FALSE	TRUE
chr7	35396440	35397420	Cep89	C1	FALSE	TRUE
chr17	34186840	34188320	Tap1	C1	FALSE	TRUE
chr10	128909220	128910800	Cd63	C1	FALSE	TRUE
chr4	101264240	101265840	Jak1	C1	FALSE	TRUE
chr1	155416540	155417760	Xpr1	C1	FALSE	TRUE
chr16	4593840	4595260	Glis2	C1	FALSE	TRUE
chr12	113139680	113141140	Crip2	C1	FALSE	TRUE
chr7	70359820	70362360	Nr2f2	C1	FALSE	TRUE
chr6	90461820	90464320	Klf15	C1	FALSE	TRUE
chr8	83898840	83901300	Adgrl1	C1	FALSE	TRUE
chr14	21498660	21501700	Kat6b	C1	FALSE	TRUE
chr2	64975580	64975920	Grb14	C2	FALSE	TRUE
chr11	75565940	75566060	Slc43a2	C2	FALSE	TRUE
chr19	4594100	4594400	Pcx	C2	FALSE	TRUE
chr7	143474800	143475240	Slc22a18	C2	FALSE	TRUE
chr1	133245720	133246580	Plekha6	C2	FALSE	TRUE
chr5	72580160	72581280	Zar1	C2	FALSE	TRUE
chr5	135887560	135888140	Hspb1	C2	FALSE	TRUE
chr19	48205960	48206860	Sorcs3	C2	FALSE	TRUE
chr6	129532640	129534280	Gabarapl1	C2	FALSE	TRUE
chrX	162901060	162902540	Ctps2	C2	FALSE	TRUE
chr15	84105060	84106060	Sult4a1	C2	FALSE	TRUE
chr5	76857080	76858320	C530008M17Rik	C2	FALSE	TRUE
chr7	141278640	141279660	Sct	C2	FALSE	TRUE
chr5	69591660	69592680	Gnpda2	C2	FALSE	TRUE
chr1	59515940	59516980	Gm973	C2	FALSE	TRUE
chr7	25815980	25817060	Cyp2s1	C2	FALSE	TRUE
chr3	89322480	89323300	Efna3	C2	FALSE	TRUE
chr8	77723420	77724760	Ednra	C2	FALSE	TRUE
chrX	160501700	160503040	Phka2	C2	FALSE	TRUE
chr7	104218560	104219640	Trim6	C2	FALSE	TRUE
chr5	8366760	8368540	Adam22	C2	FALSE	TRUE
chr11	54068520	54069540	Pdlim4	C2	FALSE	TRUE
chr11	54303060	54305000	Acsl6	C2	FALSE	TRUE
chr6	25808780	25810060	Pot1a	C2	FALSE	TRUE
chr4	91376260	91376900	Elavl2	C2	FALSE	TRUE
chr2	154372100	154373260	Cdk5rap1	C2	FALSE	TRUE
chr5	33982820	33984280	Gm1673	C2	FALSE	TRUE
chr3	103737640	103738680	Olfml3	C2	FALSE	TRUE
chr1	79760700	79762220	Wdfy1	C2	FALSE	TRUE
chr11	77347820	77348960	Ssh2	C2	FALSE	TRUE
chr11	69070160	69071420	Tmem107	C2	FALSE	TRUE
chr1	66862360	66863620	Acadl	C2	FALSE	TRUE
chr11	83963940	83964900	Synrg	C2	FALSE	TRUE
chr9	54764140	54766260	Crabp1	C2	FALSE	TRUE
chrX	159255000	159256460	Rps6ka3	C2	FALSE	TRUE
chr3	87970080	87972020	Nes	C2	FALSE	TRUE
chr9	22475300	22476280	Bbs9	C2	FALSE	TRUE
chr12	45073480	45075320	Stxbp6	C2	FALSE	TRUE
chr2	168954880	168956540	Zfp64	C2	FALSE	TRUE
chr12	102704380	102705780	Itpk1	C2	FALSE	TRUE
chr6	83794240	83795920	Nagk	C2	FALSE	TRUE
chr11	53566860	53568060	Kif3a	C2	FALSE	TRUE
chr19	30548340	30550700	Dkk1	C2	FALSE	TRUE
chr2	124609600	124611080	Sema6d	C2	FALSE	TRUE
chr11	65787320	65788780	Map2k4	C2	FALSE	TRUE
chr14	63122060	63123440	Ctsb	C2	FALSE	TRUE
chr10	8885560	8886820	Sash1	C2	FALSE	TRUE
chr19	47014060	47015880	Ina	C2	FALSE	TRUE
chr11	77492780	77494280	Git1	C2	FALSE	TRUE
chr12	3571820	3573320	Dtnb	C2	FALSE	TRUE
chr11	102229300	102230740	Hdac5	C2	FALSE	TRUE
chr15	4025980	4027720	Oxct1	C2	FALSE	TRUE
chr2	132577340	132578640	Gpcpd1	C2	FALSE	TRUE
chr11	72410180	72412100	Smtnl2	C2	FALSE	TRUE
chr11	89301240	89303840	Nog	C2	FALSE	TRUE
chr4	152177500	152178940	Acot7	C2	FALSE	TRUE
chr4	136143280	136145180	Id3	C2	FALSE	TRUE
chr11	29373080	29374660	Ccdc88a	C2	FALSE	TRUE
chr6	101376820	101378740	Pdzrn3	C2	FALSE	TRUE
chr6	122485560	122487240	Rimklb	C2	FALSE	TRUE
chr12	17690160	17692280	Hpcal1	C2	FALSE	TRUE
chr11	49711800	49713820	Cnot6	C2	FALSE	TRUE
chr11	77606600	77608480	Taok1	C2	FALSE	TRUE
chr8	125568420	125570660	Sipa1l2	C2	FALSE	TRUE
chr3	122245140	122246500	Gclm	C2	FALSE	TRUE
chr11	100938620	100940320	Stat3	C2	FALSE	TRUE
chr11	100526920	100528760	Acly	C2	FALSE	TRUE
chr11	85310500	85312580	Ppm1d	C2	FALSE	TRUE
chr5	34186780	34188480	Mxd4	C2	FALSE	TRUE
chr9	14274880	14277260	Sesn3	C2	FALSE	TRUE
chr8	122280880	122283260	Zfpm1	C2	FALSE	TRUE
chr10	22173280	22173580	Raet1e	C3	FALSE	TRUE
chrX	53240020	53240780	Plac1	C3	FALSE	TRUE
chrX	51146260	51146780	Mbnl3	C3	FALSE	TRUE
chr18	14705940	14706660	Psma8	C3	FALSE	TRUE
chr18	36765900	36766500	Dnd1	C3	FALSE	TRUE
chr7	5056520	5057080	Ccdc106	C3	FALSE	TRUE
chr8	65036960	65037660	Apela	C3	FALSE	TRUE
chr18	34719780	34720640	Gfra3	C3	FALSE	TRUE
chr17	17402480	17403140	Lix1	C3	FALSE	TRUE
chr6	35307980	35308680	Slc13a4	C3	FALSE	TRUE
chr17	34959020	34960140	Hspa1b	C3	FALSE	TRUE
chr12	113151640	113152380	Crip1	C3	FALSE	TRUE
chr6	18029560	18030900	Wnt2	C3	FALSE	TRUE
chr3	86546540	86547840	Lrba	C3	FALSE	TRUE
chr7	97842680	97843540	Pak1	C3	FALSE	TRUE
chr6	92534340	92535320	Prickle2	C3	FALSE	TRUE
chr15	13172880	13174220	Cdh6	C3	FALSE	TRUE
chr3	114029980	114031060	Col11a1	C3	FALSE	TRUE
chr11	65161820	65163200	Arhgap44	C3	FALSE	TRUE
chr11	11822320	11823320	Ddc	C3	FALSE	TRUE
chr7	101320720	101321960	Stard10	C3	FALSE	TRUE
chr2	122147340	122148460	B2m	C3	FALSE	TRUE
chr6	40324900	40325940	Agk	C3	FALSE	TRUE
chr8	45885040	45886240	Pdlim3	C3	FALSE	TRUE
chr11	61504460	61505560	B9d1	C3	FALSE	TRUE
chr7	142470700	142472440	Lsp1	C3	FALSE	TRUE
chr6	115601460	115602740	Mkrn2	C3	FALSE	TRUE
chr2	152735920	152737120	Id1	C3	FALSE	TRUE
chr14	54258780	54259860	Abhd4	C3	FALSE	TRUE
chr9	53609840	53610800	Acat1	C3	FALSE	TRUE
chr5	24601440	24602900	Smarcd3	C3	FALSE	TRUE
chr17	35703640	35705220	Ddr1	C3	FALSE	TRUE
chrX	12079800	12081400	Bcor	C3	FALSE	TRUE
chr11	82889640	82890900	Rad51d	C3	FALSE	TRUE
chr15	79932180	79933020	Cbx7	C3	FALSE	TRUE
chr1	54557000	54558360	Pgap1	C3	FALSE	TRUE
chr13	68998600	69000060	Adcy2	C3	FALSE	TRUE
chr13	23763380	23765100	Hist1h1a	C3	FALSE	TRUE
chr2	127362400	127363760	Adra2b	C3	FALSE	TRUE
chr14	57398020	57399220	Cryl1	C3	FALSE	TRUE
chr11	69015540	69016740	Ctc1	C3	FALSE	TRUE
chr6	18513340	18515340	Cttnbp2	C3	FALSE	TRUE
chr2	142900980	142902000	Kif16b	C3	FALSE	TRUE
chr12	25095700	25096700	Id2	C3	FALSE	TRUE
chr9	22224560	22226360	Zfp809	C3	FALSE	TRUE
chr1	167349220	167350840	Aldh9a1	C3	FALSE	TRUE
chr5	15933680	15935780	Cacna2d1	C3	FALSE	TRUE
chr6	120363460	120365000	Kdm5a	C3	FALSE	TRUE
chr14	75786360	75787500	Slc25a30	C3	FALSE	TRUE
chr19	16780140	16781600	Vps13a	C3	FALSE	TRUE
chr6	41604300	41606520	Ephb6	C3	FALSE	TRUE
chr19	18631120	18632360	Ostf1	C3	FALSE	TRUE
chr11	69604700	69606560	Atp1b2	C3	FALSE	TRUE
chrX	163908200	163909840	Ap1s2	C3	FALSE	TRUE
chr11	54522260	54523540	Rapgef6	C3	FALSE	TRUE
chr8	85700000	85701520	Neto2	C3	FALSE	TRUE
chr1	10231520	10233580	Arfgef1	C3	FALSE	TRUE
chr13	32337880	32339380	Gmds	C3	FALSE	TRUE
chr1	16518420	16520260	Stau2	C3	FALSE	TRUE
chr11	76845960	76847540	Cpd	C3	FALSE	TRUE
chr2	18391940	18393300	Dnajc1	C3	FALSE	TRUE
chr8	86623460	86624840	Lonp2	C3	FALSE	TRUE
chr11	50024580	50026120	Rnf130	C3	FALSE	TRUE
chr8	32008260	32010340	Nrg1	C3	FALSE	TRUE
chr9	55511420	55512660	Etfa	C3	FALSE	TRUE
chr2	118548440	118550300	Bmf	C3	FALSE	TRUE
chr6	85586780	85588540	Alms1	C3	FALSE	TRUE
chr9	75070500	75072260	Myo5a	C3	FALSE	TRUE
chr10	20951820	20953240	Ahi1	C3	FALSE	TRUE
chr14	103069500	103071060	Cln5	C3	FALSE	TRUE
chr16	49698660	49699840	Ift57	C3	FALSE	TRUE
chr3	40744640	40746240	Hspa4l	C3	FALSE	TRUE
chr11	78031620	78033040	Dhrs13	C3	FALSE	TRUE
chr7	84605380	84606940	Fah	C3	FALSE	TRUE
chr11	98201860	98203740	Cdk12	C3	FALSE	TRUE
chr6	28260520	28262700	Zfp800	C3	FALSE	TRUE
chr9	98985820	98987040	Faim	C3	FALSE	TRUE
chr9	65100880	65103520	Igdcc4	C3	FALSE	TRUE
chr4	82504160	82507440	Nfib	C3	FALSE	TRUE
chr12	86883220	86885220	Irf2bpl	C3	FALSE	TRUE
chr18	67288280	67290360	Impa2	C3	FALSE	TRUE
chr11	74896040	74898620	Sgsm2	C3	FALSE	TRUE
chr4	59548400	59550020	Ptbp3	C3	FALSE	TRUE
chr18	39488760	39492100	Nr3c1	C3	FALSE	TRUE
chr9	108263100	108264920	Dag1	C3	FALSE	TRUE
chr13	91460060	91462400	Ssbp2	C3	FALSE	TRUE
chr11	101551440	101553360	Brca1	C3	FALSE	TRUE
chrX	61709200	61710000	Ldoc1	C4	FALSE	TRUE
chr6	122609540	122610240	Gdf3	C4	FALSE	TRUE
chrX	138914000	138914940	Nrk	C4	FALSE	TRUE
chr13	75839620	75840560	Glrx	C4	FALSE	TRUE
chr15	54919840	54920380	Enpp2	C4	FALSE	TRUE
chr3	5218200	5218700	Zfhx4	C4	FALSE	TRUE
chr3	93520060	93521280	S100a11	C4	FALSE	TRUE
chrX	155215600	155216780	Sat1	C4	FALSE	TRUE
chrX	73639080	73639840	Dusp9	C4	FALSE	TRUE
chr9	31130620	31132160	St14	C4	FALSE	TRUE
chrX	160137760	160139000	Pdha1	C4	FALSE	TRUE
chr13	100551320	100553200	Ocln	C4	FALSE	TRUE
chr11	7213240	7214620	Igfbp3	C4	FALSE	TRUE
chr14	104467260	104468440	Pou4f1	C4	FALSE	TRUE
chr7	27337320	27337980	Ltbp4	C4	FALSE	TRUE
chrX	163957660	163959200	Zrsr2	C4	FALSE	TRUE
chr2	9878020	9879060	Gata3	C4	FALSE	TRUE
chr6	119543380	119545000	Wnt5b	C4	FALSE	TRUE
chr11	69964840	69967180	Cldn7	C4	FALSE	TRUE
chr3	81036100	81037820	Pdgfc	C4	FALSE	TRUE
chr15	34237400	34239000	Laptm4b	C4	FALSE	TRUE
chr1	74770620	74772380	Wnt6	C4	FALSE	TRUE
chr16	20425600	20426860	Abcc5	C4	FALSE	TRUE
chr8	111521520	111522660	Wdr59	C4	FALSE	TRUE
chr15	55112040	55113740	Deptor	C4	FALSE	TRUE
chr14	73384620	73385900	Itm2b	C4	FALSE	TRUE
chr15	67175760	67177620	St3gal1	C4	FALSE	TRUE
chr14	121034920	121036500	Farp1	C4	FALSE	TRUE
chr2	65237700	65239740	Cobll1	C4	FALSE	TRUE
chr5	119670160	119671800	Tbx3	C4	FALSE	TRUE
chr12	103531600	103533580	Ppp4r4	C4	FALSE	TRUE
chr2	130740260	130740500	4930402H24Rik	C5	FALSE	TRUE
chr16	45223960	45224500	Btla	C5	FALSE	TRUE
chr6	92244480	92244980	Trh	C5	FALSE	TRUE
chr10	68135980	68137180	Arid5b	C5	FALSE	TRUE
chr3	123267020	123268260	Sec24d	C5	FALSE	TRUE
chr18	20745300	20746800	B4galt6	C5	FALSE	TRUE
chr13	110394180	110395720	Plk2	C5	FALSE	TRUE
chr7	78895500	78896500	Aen	C5	FALSE	TRUE
chr7	143052180	143053900	Cd81	C5	FALSE	TRUE
chr7	102266760	102268700	Stim1	C5	FALSE	TRUE
chr10	24927020	24927780	Arg1	C6	FALSE	TRUE
chr13	73260200	73261120	Irx4	C6	FALSE	TRUE
chr14	20451600	20452480	Cfap70	C6	FALSE	TRUE
chr2	162660240	162661500	Ptprt	C6	FALSE	TRUE
chr2	158375380	158376340	Snhg11	C6	FALSE	TRUE
chr2	10372020	10373220	Sfmbt2	C6	FALSE	TRUE
chr12	81026360	81027700	Smoc1	C6	FALSE	TRUE
chr6	65778500	65779740	Prdm5	C6	FALSE	TRUE
chr12	4592440	4593880	Itsn2	C6	FALSE	TRUE
chr11	87073260	87074540	Gdpd1	C6	FALSE	TRUE
chr6	148442640	148444980	Tmtc1	C6	FALSE	TRUE
chr7	100492460	100493980	Ucp2	C6	FALSE	TRUE
chr2	119236820	119238580	Spint1	C6	FALSE	TRUE
chr9	110333000	110334180	Scap	C6	FALSE	TRUE
chrX	162759300	162761320	Rbbp7	C6	FALSE	TRUE
chr4	138325320	138326560	Pink1	C6	FALSE	TRUE
chr4	132509360	132510900	Sesn2	C6	FALSE	TRUE
chr7	35333080	35335400	Rhpn2	C6	FALSE	TRUE
chrX	169827660	169828460	Mid1	C7	FALSE	TRUE
chr11	40754600	40755860	Ccng1	C7	FALSE	TRUE
chr17	50292500	50293940	Dazl	C7	FALSE	TRUE
chr5	23616480	23616700	Srpk2	C8	FALSE	TRUE
chr7	126766340	126766480	Gdpd3	C8	FALSE	TRUE
chr6	83277200	83277560	Slc4a5	C8	FALSE	TRUE
chr4	137769660	137770140	Alpl	C8	FALSE	TRUE
chr10	34483240	34484520	Frk	C8	FALSE	TRUE
chr8	27202080	27202900	Got1l1	C8	FALSE	TRUE
chr3	123235720	123236440	Synpo2	C8	FALSE	TRUE
chr7	28796520	28797120	Rinl	C8	FALSE	TRUE
chr6	114921620	114922280	Vgll4	C8	FALSE	TRUE
chr4	9269080	9270040	Clvs1	C8	FALSE	TRUE
chr5	117841820	117842760	Nos1	C8	FALSE	TRUE
chr6	88193400	88194760	Gata2	C8	FALSE	TRUE
chr9	8543780	8545060	Trpc6	C8	FALSE	TRUE
chr9	86695120	86696340	Me1	C8	FALSE	TRUE
chr11	29130080	29131480	Pnpt1	C8	FALSE	TRUE
chr6	149408500	149409800	Bicd1	C8	FALSE	TRUE
chr11	120726760	120727640	Dcxr	C8	FALSE	TRUE
chr6	7692460	7693560	Asns	C8	FALSE	TRUE
chr11	54902440	54903320	Gpx3	C8	FALSE	TRUE
chr8	72722840	72724200	Sin3b	C8	FALSE	TRUE
chr3	14886000	14887140	Car2	C8	FALSE	TRUE
chr6	85068560	85069920	Exoc6b	C8	FALSE	TRUE
chr8	84871360	84873340	Syce2	C8	FALSE	TRUE
chr4	43058480	43059740	Unc13b	C8	FALSE	TRUE
chr17	83705360	83707200	Mta3	C8	FALSE	TRUE
chr6	40435020	40436540	E330009J07Rik	C8	FALSE	TRUE
chr19	40893960	40895700	Zfp518a	C8	FALSE	TRUE
chr6	149100360	149102220	Dennd5b	C8	FALSE	TRUE
chr11	87403860	87405300	Tex14	C8	FALSE	TRUE
chr11	50224180	50226120	Mgat4b	C8	FALSE	TRUE
chr6	34176100	34177540	Slc35b4	C8	FALSE	TRUE
chr12	36041660	36042940	Tspan13	C8	FALSE	TRUE
chr6	116337560	116338800	2008-03-01	C8	FALSE	TRUE
chr6	43665520	43666660	Tpk1	C8	FALSE	TRUE
chr11	101467380	101469000	Rnd2	C8	FALSE	TRUE
chr6	148211320	148212660	Ergic2	C8	FALSE	TRUE
chr1	164457480	164459180	Atp1b1	C8	FALSE	TRUE
chr6	108212040	108213760	Itpr1	C8	FALSE	TRUE
chr6	39419500	39420900	Mkrn1	C8	FALSE	TRUE
chr3	84154960	84156140	Mnd1	C8	FALSE	TRUE
chr8	4492600	4494300	Cers4	C8	FALSE	TRUE
chr6	148895360	148896900	Caprin2	C8	FALSE	TRUE
chr6	125191200	125192740	Ncapd2	C8	FALSE	TRUE
chr6	39556900	39558520	Dennd2a	C8	FALSE	TRUE
chr11	78261180	78262480	2610507B11Rik	C8	FALSE	TRUE
chr8	71381160	71382880	Nr2f6	C8	FALSE	TRUE
chr6	146576980	146578800	Fgfr1op2	C8	FALSE	TRUE
chr1	56970760	56973940	Satb2	C8	FALSE	TRUE
chr18	36285860	36288060	Pura	C8	FALSE	TRUE
chr11	70646480	70648120	Rnf167	C8	FALSE	TRUE
chr6	108827780	108829440	Edem1	C8	FALSE	TRUE
chr8	13785080	13786600	Upf3a	C8	FALSE	TRUE
chr8	80878680	80881160	Gab1	C8	FALSE	TRUE
chrX	58911280	58911880	4930550L24Rik	C9	FALSE	TRUE
chr2	84476620	84476960	Tfpi	C9	FALSE	TRUE
chr7	141010580	141011020	Ifitm3	C9	FALSE	TRUE
chr13	13393180	13394420	Gpr137b	C9	FALSE	TRUE
chr1	72874780	72875320	Igfbp5	C9	FALSE	TRUE
chr11	70351240	70352280	Alox15	C9	FALSE	TRUE
chr8	94172080	94173500	Mt2	C9	FALSE	TRUE
chr14	69767280	69768520	Tnfrsf10b	C9	FALSE	TRUE
chr15	33082740	33083720	Cpq	C9	FALSE	TRUE
chr16	11908540	11909700	Cpped1	C9	FALSE	TRUE
chr6	142507140	142508440	Ldhb	C9	FALSE	TRUE
chr8	33516440	33517960	Tex15	C9	FALSE	TRUE
chr1	79858000	79859300	Serpine2	C9	FALSE	TRUE
chr11	83291360	83292260	AA465934	C9	FALSE	TRUE
chr17	33955140	33956300	Rps18	C9	FALSE	TRUE
chr1	135765500	135766860	Phlda3	C9	FALSE	TRUE
chr6	33248740	33249740	Exoc4	C9	FALSE	TRUE
chr5	146832620	146833560	Rpl21	C9	FALSE	TRUE
chr4	11155720	11156940	Trp53inp1	C9	FALSE	TRUE
chr2	18671840	18673180	Commd3	C9	FALSE	TRUE
chr2	18676220	18678040	Bmi1	C9	FALSE	TRUE
chr15	103453480	103454020	Nckap1l	C10	FALSE	TRUE
chr4	109342800	109343140	Eps15	C10	FALSE	TRUE
chr6	82946520	82947620	M1ap	C10	FALSE	TRUE
chrX	97376240	97377540	Eda2r	C10	FALSE	TRUE
chrX	161162360	161163560	Scml2	C10	FALSE	TRUE
chr9	123215240	123216460	Cdcp1	C10	FALSE	TRUE
chrX	159414220	159415620	Map7d2	C10	FALSE	TRUE
chr2	32629100	32629880	Ak1	C10	FALSE	TRUE
chr5	23711840	23713080	AI506816	C10	FALSE	TRUE
chr3	30012720	30013660	Mecom	C10	FALSE	TRUE
chr8	94178760	94179480	Mt1	C10	FALSE	TRUE
chr7	107209080	107210760	Rbmxl2	C10	FALSE	TRUE
chr8	71537020	71537920	Bst2	C10	FALSE	TRUE
chr12	8973560	8974580	Wdr35	C10	FALSE	TRUE
chr3	137623100	137624520	Ddit4l	C10	FALSE	TRUE
chr5	62765540	62766780	Arap2	C10	FALSE	TRUE
chr1	63445400	63446720	Adam23	C10	FALSE	TRUE
chr4	11386260	11387640	Esrp1	C10	FALSE	TRUE
chr13	34077560	34078700	Tubb2a	C10	FALSE	TRUE
chr3	108383360	108384180	Psrc1	C10	FALSE	TRUE
chr6	147090980	147092560	Klhl42	C10	FALSE	TRUE
chr1	75218220	75220080	Tuba4a	C10	FALSE	TRUE
chr2	173021620	173022680	Rbm38	C10	FALSE	TRUE
chr9	36796620	36797640	Ei24	C10	FALSE	TRUE
chr2	164442580	164443680	Sdc4	C10	FALSE	TRUE
chr1	135258180	135259480	Elf3	C10	FALSE	TRUE
chr17	35879320	35880340	Dhx16	C10	FALSE	TRUE
chr16	17759200	17760420	Klhl22	C10	FALSE	TRUE
chr6	56831580	56832820	Fkbp9	C10	FALSE	TRUE
chr7	99979440	99980720	Rnf169	C10	FALSE	TRUE
chr6	29215680	29216820	Impdh1	C10	FALSE	TRUE
chr12	98900460	98901920	Eml5	C10	FALSE	TRUE
chr15	85859120	85860200	Gtse1	C10	FALSE	TRUE
chr8	22184840	22186260	Ckap2	C10	FALSE	TRUE
chr10	40141220	40142640	Slc16a10	C10	FALSE	TRUE
chr12	33956820	33959020	Twist1	C10	FALSE	TRUE
chr18	34623900	34625380	Kif20a	C10	FALSE	TRUE
chr8	3515100	3517620	Pnpla6	C10	FALSE	TRUE
chr6	89361200	89363460	Plxna1	C10	FALSE	TRUE
chr7	4751800	4753560	Cox6b2	C10	FALSE	TRUE
chr11	96064360	96065900	Ube2z	C10	FALSE	TRUE
chr2	16355360	16358100	Plxdc2	C10	FALSE	TRUE
chr5	110284540	110286920	Pxmp2	C10	FALSE	TRUE
chr1	164248400	164249840	Slc19a2	C10	FALSE	TRUE
chr11	21370280	21371880	Ugp2	C10	FALSE	TRUE
chr10	91081960	91083580	Apaf1	C10	FALSE	TRUE
