## Supplemental Table 4 for "A weak-interaction model defines the cell-autonomous function of DNA methylation in gastrulation"

### Sheet: Sheet1
Oligonucleotides	Sequence (5'-3')
Dnmt3a guide RNA	CTGGTGGAATGCACTGCAGA
Dnmt3b guide RNA	AGCTGAGGATGCCAAGCTGC
Dnmt1 guide RNA	CTCGGCTGAGTCGGCTGCAG
Uhrf1 guide RNA	TCCCATCCATAGTTCGAACC
TET1 CD guide RNA	GTGAATGTCCTTGTGAGAAT
Tet1 mutCD ssODN	Alt-R HDR- gattaaagtactcagtgcatacCACGGTGCTTCCGTTGTGCATGTTGTGAATggctttataAGAATGtGCACAAAAATCCATGCAACAGGTGACACC-Alt-R HDR
CD-check-F	aagtgccttcgtccactgag
CD-check-R	tggtgtggtcatggtgtctg
