## Supplemental Table 5 for "A weak-interaction model defines the cell-autonomous function of DNA methylation in gastrulation"

### Sheet: Sheet1
cell type	course-grained types (lineages)
Erythroid 3	Blood
Erythroid 2	Blood
Erythroid 1	Blood
Blood progenitors	Blood
Forebrain	Ectoderm
Midbrain/Hindbrain	Ectoderm
Tail bud neurectoderm	Ectoderm
Neural tube/Floor plate	Ectoderm
Caudal neural plate	Ectoderm
Neural crest	Ectoderm
Neural plate boundary	Ectoderm
Definitive ectoderm	Ectoderm
Rostral neural plate	Ectoderm
Surface ectoderm	Ectoderm
Cardiomyocytes	Embryonic mesoderm
Cardiopharyngeal mesoderm	Embryonic mesoderm
Rostral mesoderm	Embryonic mesoderm
Presomitic mesoderm	Embryonic mesoderm
Somitic mesoderm	Embryonic mesoderm
Somites S0/S-1	Embryonic mesoderm
Paraxial mesoderm	Embryonic mesoderm
Lateral & intermediate mesoderm	Embryonic mesoderm
Tail bud - mesoderm	Embryonic mesoderm
Caudal mesoderm	Embryonic mesoderm
Hindgut	Endoderm
Gut	Endoderm
Definitive endoderm	Endoderm
Node/Notochord	Endoderm
Endothelial cells	Endothelial cells
Caudal epiblast	Epiblast
Epiblast	Epiblast
Allantois	ExE mesoderm
Amnion/Chorion	ExE mesoderm
Amnion/Chorion progenitor	ExE mesoderm
ExE mesoderm	ExE mesoderm
Haematoendothelial progenitors	Haematoendothelial progenitors
ICM (epi/hypo)	ICM
Nascent mesoderm late	Nacent mesoderm
Late nascent mesoderm	Nacent mesoderm
Nascent mesoderm Early	Nacent mesoderm
Early nascent mesoderm	Nacent mesoderm
PGC	PGC
Anterior Primitive Streak	PS
Primitive streak	PS
